# Flagellotropic bacteriophage selects for evolutionary remodeling of cell motility and chemotaxis in *Escherichia coli*

**DOI:** 10.1101/2025.05.06.652435

**Authors:** Jyot D. Antani, Austen Theroux, Fotios Avgidis, Jackson A. Wood, Birgit E. Scharf, Thierry Emonet, Paul E. Turner

## Abstract

Bacteria can evolve resistance to bacteriophage attack via mutations that alter phage receptors on the cell surface. Flagellotropic phages bind to motility-enabling flagella, creating a potential evolutionary trade-off, since losing flagellar function can reduce fitness in many environments. Phage-resistance studies typically characterize this trade-off using population-mean phenotypes, but selection can act on, and reshape, the underlying single-cell distribution of a trait in ways that mean values alone do not capture. Here, we exploit the well-developed and experimentally tractable model system of *Escherichia coli*–phage χ (chi) to ask how evolved resistance to a flagellotropic phage reshapes single-cell motility phenotypes, not just their population averages. We experimentally evolved *E. coli* populations under selection by χ, on soft-agar swim plates which favor motility. Whole genome sequencing revealed early emergence of non-motile mutants with disrupted motility genes, followed by motile, χ-resistant mutants carrying flagellin mutations. Swim-plate assays and single-cell tracking revealed heterogeneous motility outcomes among resistant lineages: some recovered or exceeded ancestor-level motility while others swam slower than ancestors, demonstrating that trade-offs and trade-ups can both arise from selection by the same phage—an outcome rarely captured in a single phage-resistance study. Single-cell tracking further showed that resistant lineages evolved increased tumble bias and altered swimming speed distributions, revealing shifts in trait heterogeneity invisible to mean-based measures. At the ensemble level, resistant mutants also showed remodeled kinase-response output in the upstream chemotaxis signaling pathway, indicating that resistance reshapes motility behavior both through receptor-level and signaling-level adaptation. Together, these findings demonstrate that evolved phage-resistance reshapes the receptor-linked (motility) phenotype across multiple phenotypic scales: from single-cell behavioral distributions to signaling network output, producing diverse and previously undocumented evolutionary outcomes under combined selection pressures.

**Author Summary:** Bacteria often rely on flagella, tail-like appendages that enable swimming, to move toward nutrients and escape undesirable environments. Many viruses that infect and kill bacteria (lytic bacteriophages) exploit these motility-enabling flagella to attach to bacterial cells, creating an evolutionary dilemma: a bacterium can become resistant by losing its flagella, but this sacrifices its ability to move. We used experimental evolution to study how motile bacteria respond to attack by such phages. By exposing *E. coli* to the flagellum-targeting phage χ over many generations, we found that resistance evolved in two stages. Bacteria first became resistant by losing motility entirely, but soon after, motile χ-resistant variants emerged carrying mutations in flagellin, the flagellum’s main building block. Some of these motile-resistant lineages swam even better than their ancestor, while others swam worse, revealing diverse evolutionary solutions to the same selective pressure. Using fluorescence-based signaling measurements, we found that resistant bacteria also altered the internal chemical signaling that controls swimming behavior, not just the physical structure targeted by the phage. These findings reveal how pathogens can retain or even enhance mobility while evading phage attack, with implications for designing phage-based therapies to treat infections by motile pathogens.
