## Supplementary material for "Flagellotropic bacteriophage selects for evolutionary remodeling of cell motility and chemotaxis in *Escherichia coli*": S3 Data

sample	lineage	passage	aa_new_seq	aa_position	aa_ref_seq	clone	codon_new_seq	codon_number	codon_position	codon_position_is_indeterminate	codon_ref_seq	duplication_size	frequency	gene_name	gene_position	gene_product	gene_strand	genes_inactivated	genes_overlapping	genes_promoter	locus_tag	locus_tags_inactivated	locus_tags_overlapping	locus_tags_promoter	mutation_category	mutator_status	new_read_count	new_read_count_basis	new_seq	population	position	position_end	position_start	ref_read_count	ref_read_count_basis	ref_seq	repeat_name	repeat_size	seq_id	snp_type	strand	time	transl_table	treatment	type
C1p10	C1	10	F	57	F		TTC	57	3		TTT		6.69050217e-02	ybfQ	171	inactive transposase YbfQ	>		ybfQ		b4514		b4514		snp_synonymous		7	1	C		736615	736615	736615	96	1	T			NC_000913	synonymous		-1	11		SNP
C1p10	C1	10	C	285	R		TGC	285	1		CGC		5.86967468e-02	gfcD	853	putative lipoprotein GfcD	<		gfcD		b0984		b0984		snp_nonsynonymous		6	1	A		1047093	1047093	1047093	96	1	G			NC_000913	nonsynonymous		-1	11		SNP
C1p10	C1	10											5.65319061e-02	rdlB	noncoding (27/66 nt)	putative antisense regulatory RNA RdlB	>		rdlB		b4422		b4422		snp_noncoding		6	1	T		1269884	1269884	1269884	90	1	C			NC_000913	noncoding		-1			SNP
C1p10	C1	10	S	163	P		TCG	163	1		CCG		5.76395988e-02	feaB	487	phenylacetaldehyde dehydrogenase	>		feaB		b1385		b1385		snp_nonsynonymous		6	1	T		1448005	1448005	1448005	98	1	C			NC_000913	nonsynonymous		-1	11		SNP
C1p10	C1	10											7.06539154e-02	ydbA	pseudogene (747/2518 nt)	putative outer membrane protein, N-terminal fragment	>		ydbA		b4492		b4492		snp_pseudogene		7	1	A		1466138	1466138	1466138	92	1	G			NC_000913	pseudogene		-1			SNP
C1p10	C1	10											7.12413788e-02	ydbA	pseudogene (753/2518 nt)	putative outer membrane protein, N-terminal fragment	>		ydbA		b4492		b4492		snp_pseudogene		7	1	T		1466144	1466144	1466144	89	1	G			NC_000913	pseudogene		-1			SNP
C1p10	C1	10	D	83	D		GAT	83	3		GAC		5.30414581e-02	ydcI	249	DNA-binding transcriptional dual regulator YdcI	<		ydcI		b1422		b1422		snp_synonymous		6	1	A		1494823	1494823	1494823	107	1	G			NC_000913	synonymous		-1	11		SNP
C1p10	C1	10	V	219	A		GTG	219	2		GCG		7.06534386e-02	ydcR	656	fused putative DNA-binding transcriptional regulator/putative aminotransferase YdcR	>		ydcR		b1439		b1439		snp_nonsynonymous		7	1	T		1510658	1510658	1510658	92	1	C			NC_000913	nonsynonymous		-1	11		SNP
C1p10	C1	10	T	222	A		ACA	222	1		GCA		5.44915199e-02	rsmF	664	16S rRNA m(5)C1407 methyltransferase	>		rsmF		b1835		b1835		snp_nonsynonymous		6	1	A		1921663	1921663	1921663	104	1	G			NC_000913	nonsynonymous		-1	11		SNP
C1p10	C1	10										4	3.11111111e-01	lpxT/mepS	intergenic (+340/-69)	lipid A-core phosphotransferase/peptidoglycan endopeptidase/peptidoglycan L,D-carboxypeptidase	>/>			mepS	b2174/b2175			b2175	mobile_element_insertion		56	2			2270684	2270687	2270684	124	4	TTAG	IS5	1195	NC_000913		1	-1			MOB
C1p10	C1	10										9	3.54838710e-01	mepS	coding (39-47/567 nt)	peptidoglycan endopeptidase/peptidoglycan L,D-carboxypeptidase	>	mepS			b2175	b2175			mobile_element_insertion		44	2			2270794	2270802	2270794	80	2	CGGGATTCC	IS1	768	NC_000913		1	-1			MOB
C1p10	C1	10										9	1.26436782e-01	mepS	coding (61-69/567 nt)	peptidoglycan endopeptidase/peptidoglycan L,D-carboxypeptidase	>	mepS			b2175	b2175			mobile_element_insertion		11	2			2270816	2270824	2270816	76	2	GCGGTTCTG	IS1	768	NC_000913		-1	-1			MOB
C1p10	C1	10	*	118	Q		TAG	118	1		CAG		1.74322128e-01	mepS	352	peptidoglycan endopeptidase/peptidoglycan L,D-carboxypeptidase	>	mepS			b2175	b2175			snp_nonsense		21	1	T		2271107	2271107	2271107	98	1	C			NC_000913	nonsense		-1	11		SNP
C1p10	C1	10	G	174	W		GGG	174	1		TGG		6.24947548e-02	mepS	520	peptidoglycan endopeptidase/peptidoglycan L,D-carboxypeptidase	>		mepS		b2175		b2175		snp_nonsynonymous		8	1	G		2271275	2271275	2271275	120	1	T			NC_000913	nonsynonymous		-1	11		SNP
C1p10	C1	10	H	176	R		CAC	176	2		CGC		7.68790245e-02	yejK	527	nucleoid-associated protein YejK	<		yejK		b2186		b2186		snp_nonsynonymous		6	1	T		2284198	2284198	2284198	72	1	C			NC_000913	nonsynonymous		-1	11		SNP
C1p10	C1	10											5.45439720e-02	argY/argV	intergenic (-50/+149)	tRNA-Arg/tRNA-Arg	</<			argY	b2693/b2694			b2693	snp_intergenic		8	1	A		2819101	2819101	2819101	108	1	G			NC_000913	intergenic		-1			SNP
C1p10	C1	10											5.06954193e-02	yhaC/rnpB	intergenic (+580/+34)	uncharacterized protein YhaC/RNase P catalytic RNA component	>/<			rnpB	b3121/b3123			b3123	snp_intergenic		4	1	T		3270959	3270959	3270959	75	1	C			NC_000913	intergenic		-1			SNP
C2p10	C2	10	A	33	P		GCG	33	1		CCG		5.55515289e-02	insB4	97	IS1 family protein InsB	>		insB4		b0988		b0988		snp_nonsynonymous		4	1	G		1050123	1050123	1050123	68	1	C			NC_000913	nonsynonymous		-1	11		SNP
C2p10	C2	10											5.70669174e-02	ycdU/serX	intergenic (+691/+45)	uncharacterized protein YcdU/tRNA-Ser	>/<			serX	b1029/b1032			b1032	snp_intergenic		4	1	C		1097520	1097520	1097520	66	1	T			NC_000913	intergenic		-1			SNP
C2p10	C2	10											6.52565956e-02	rdlA/ldrB	intergenic (+61/+253)	putative antisense regulatory RNA RdlA/small toxic polypeptide LdrB	>/<			ldrB	b4420/b4421			b4421	snp_intergenic		8	1	T		1269450	1269450	1269450	106	1	C			NC_000913	intergenic		-1			SNP
C2p10	C2	10											5.98850250e-02	rdlA/ldrB	intergenic (+62/+252)	putative antisense regulatory RNA RdlA/small toxic polypeptide LdrB	>/<			ldrB	b4420/b4421			b4421	snp_intergenic		7	1	T		1269451	1269451	1269451	106	1	G			NC_000913	intergenic		-1			SNP
C2p10	C2	10											7.59057999e-02	ydbA	pseudogene (810/2518 nt)	putative outer membrane protein, N-terminal fragment	>		ydbA		b4492		b4492		snp_pseudogene		8	1	C		1466201	1466201	1466201	90	1	T			NC_000913	pseudogene		-1			SNP
C2p10	C2	10											5.74402809e-02	ydbA	pseudogene (819/2518 nt)	putative outer membrane protein, N-terminal fragment	>		ydbA		b4492		b4492		snp_pseudogene		5	1	A		1466210	1466210	1466210	82	1	G			NC_000913	pseudogene		-1			SNP
C2p10	C2	10											5.79013824e-02	ydbA	pseudogene (1104/2518 nt)	putative outer membrane protein, N-terminal fragment	>		ydbA		b4492		b4492		snp_pseudogene		5	1	T		1466495	1466495	1466495	81	1	C			NC_000913	pseudogene		-1			SNP
C2p10	C2	10											5.17344475e-02	ydbA	pseudogene (1248/2518 nt)	putative outer membrane protein, N-terminal fragment	>		ydbA		b4492		b4492		snp_pseudogene		6	1	T		1466639	1466639	1466639	93	1	C			NC_000913	pseudogene		-1			SNP
C2p10	C2	10	L	386	L		TTG	386	1		CTG		6.82191849e-02	ynfE	1156	putative selenate reductase YnfE	>		ynfE		b1587		b1587		snp_synonymous		6	1	T		1659224	1659224	1659224	82	1	C			NC_000913	synonymous		-1	11		SNP
C2p10	C2	10	L	143	L		CTA	143	3		CTG		5.12280464e-02	ftnA	429	ferritin iron storage protein	>		ftnA		b1905		b1905		snp_synonymous		4	1	A		1989921	1989921	1989921	74	1	G			NC_000913	synonymous		-1	11		SNP
C2p10	C2	10	K	197	R		AAA	197	2		AGA		8.08880806e-01	fliG	590	flagellar motor switch protein FliG	>		fliG		b1939		b1939		snp_nonsynonymous		55	1	A		2016246	2016246	2016246	13	1	G			NC_000913	nonsynonymous		-1	11		SNP
C2p10	C2	10	L	155	P		CTG	155	2		CCG		8.14746857e-01	tsuA	464	thiosulfate transporter	<		tsuA		b2013		b2013		snp_nonsynonymous		88	1	A		2085839	2085839	2085839	20	1	G			NC_000913	nonsynonymous		-1	11		SNP
C2p10	C2	10	I	12	L		ATC	12	1		CTC		5.07993698e-02	frlR	34	DNA-binding transcriptional regulator FrlR	>		frlR		b3375		b3375		snp_nonsynonymous		6	1	A		3504862	3504862	3504862	111	1	C			NC_000913	nonsynonymous		-1	11		SNP
C2p10	C2	10											5.26170731e-02	fimE/fimA	intergenic (+233/-249)	regulator for fimA/type 1 fimbriae major subunit	>/>			fimA	b4313/b4314			b4314	snp_intergenic		4	1	A		4543645	4543645	4543645	72	1	C			NC_000913	intergenic		-1			SNP
C3p10	C3	10	E	29	K		GAG	29	1		AAG		8.97927284e-02	ychS	85	putative uncharacterized protein YchS	>		ychS		b1228		b1228		snp_nonsynonymous		10	1	G		1286793	1286793	1286793	95	1	A			NC_000913	nonsynonymous		-1	11		SNP
C3p10	C3	10											6.97097778e-02	ydbA	pseudogene (810/2518 nt)	putative outer membrane protein, N-terminal fragment	>		ydbA		b4492		b4492		snp_pseudogene		10	1	C		1466201	1466201	1466201	109	1	T			NC_000913	pseudogene		-1			SNP
C3p10	C3	10											7.44223595e-02	ydbA	pseudogene (819/2518 nt)	putative outer membrane protein, N-terminal fragment	>		ydbA		b4492		b4492		snp_pseudogene		8	1	A		1466210	1466210	1466210	99	1	G			NC_000913	pseudogene		-1			SNP
C3p10	C3	10	A	349	A		GCT	349	3		GCG		6.59465790e-02	aldA	1047	aldehyde dehydrogenase A	>		aldA		b1415		b1415		snp_synonymous		6	1	T		1489278	1489278	1489278	85	1	G			NC_000913	synonymous		-1	11		SNP
C3p10	C3	10	P	105	P		CCA	105	3		CCG		1.03443623e-01	dgcF	315	putative diguanylate cyclase DgcF	<		dgcF		b1522		b1522		snp_synonymous		18	1	T		1611540	1611540	1611540	109	1	C			NC_000913	synonymous		-1	11		SNP
C3p10	C3	10										4	9.30232558e-02	pykF/lpp	intergenic (+295/-13)	pyruvate kinase 1/murein lipoprotein	>/>			lpp	b1676/b1677			b1677	mobile_element_insertion		16	2			1757405	1757408	1757405	156	2	CTAG	IS5	1195	NC_000913		1	-1			MOB
C3p10	C3	10	K	197	R		AAA	197	2		AGA		6.00069523e-01	fliG	590	flagellar motor switch protein FliG	>		fliG		b1939		b1939		snp_nonsynonymous		51	1	A		2016246	2016246	2016246	34	1	G			NC_000913	nonsynonymous		-1	11		SNP
C3p10	C3	10	L	155	P		CTG	155	2		CCG		5.77094078e-01	tsuA	464	thiosulfate transporter	<		tsuA		b2013		b2013		snp_nonsynonymous		75	1	A		2085839	2085839	2085839	55	1	G			NC_000913	nonsynonymous		-1	11		SNP
C3p10	C3	10	C	65	R		TGT	65	1		CGT		6.25004768e-02	wbbJ	193	putative lipopolysaccharide biosynthesis O-acetyl transferase WbbJ	<		wbbJ		b2033		b2033		snp_nonsynonymous		8	1	A		2105669	2105669	2105669	120	1	G			NC_000913	nonsynonymous		-1	11		SNP
C3p10	C3	10										8	1.73708920e-01	mepS	coding (197-204/567 nt)	peptidoglycan endopeptidase/peptidoglycan L,D-carboxypeptidase	>	mepS			b2175	b2175			mobile_element_insertion		37	2			2270952	2270959	2270952	176	2	TAAAATCG	IS1	768	NC_000913		-1	-1			MOB
C3p10	C3	10	L	400	P		CTG	400	2		CCG		2.42590427e-01	xylE	1199	D-xylose:H(+) symporter	<		xylE		b4031		b4031		snp_nonsynonymous		41	1	A		4241833	4241833	4241833	128	1	G			NC_000913	nonsynonymous		-1	11		SNP
C4p10	C4	10	W	221	R		TGG	221	1		CGG		6.16455078e-02	clsB	661	cardiolipin synthase B	<		clsB		b0789		b0789		snp_nonsynonymous		8	1	A		823079	823079	823079	110	1	G			NC_000913	nonsynonymous		-1	11		SNP
C4p10	C4	10	Y	20	Y		TAC	20	3		TAT		5.78947067e-02	clsB	60	cardiolipin synthase B	<		clsB		b0789		b0789		snp_synonymous		4	1	G		823680	823680	823680	65	1	A			NC_000913	synonymous		-1	11		SNP
C4p10	C4	10	H	426	R		CAT	426	2		CGT		6.44640923e-02	ycgB	1277	PF04293 family protein YcgB	<		ycgB		b1188		b1188		snp_nonsynonymous		8	1	T		1235965	1235965	1235965	116	1	C			NC_000913	nonsynonymous		-1	11		SNP
C4p10	C4	10											5.78746796e-02	ydbA	pseudogene (819/2518 nt)	putative outer membrane protein, N-terminal fragment	>		ydbA		b4492		b4492		snp_pseudogene		7	1	A		1466210	1466210	1466210	96	1	G			NC_000913	pseudogene		-1			SNP
C4p10	C4	10											7.24201202e-02	ydbA	pseudogene (945/2518 nt)	putative outer membrane protein, N-terminal fragment	>		ydbA		b4492		b4492		snp_pseudogene		6	1	G		1466336	1466336	1466336	73	1	C			NC_000913	pseudogene		-1			SNP
C4p10	C4	10	S	63	A		TCC	63	1		GCC		5.22346497e-02	dcd	187	dCTP deaminase	<		dcd		b2065		b2065		snp_nonsynonymous		4	1	A		2142806	2142806	2142806	71	1	C			NC_000913	nonsynonymous		-1	11		SNP
C4p10	C4	10										4	4.36781609e-01	lpxT/mepS	intergenic (+310/-99)	lipid A-core phosphotransferase/peptidoglycan endopeptidase/peptidoglycan L,D-carboxypeptidase	>/>			mepS	b2174/b2175			b2175	mobile_element_insertion		76	2			2270654	2270657	2270654	98	2	TTAA	IS5	1195	NC_000913		-1	-1			MOB
C4p10	C4	10	*	118	Q		TAG	118	1		CAG		5.16995430e-01	mepS	352	peptidoglycan endopeptidase/peptidoglycan L,D-carboxypeptidase	>	mepS			b2175	b2175			snp_nonsense		61	1	T		2271107	2271107	2271107	57	1	C			NC_000913	nonsense		-1	11		SNP
C4p10	C4	10											7.18455315e-02	eco/mqo	intergenic (+620/+95)	serine protease inhibitor ecotin/malate:quinone oxidoreductase	>/<			mqo	b2209/b2210			b2210	snp_intergenic		6	1	G		2305790	2305790	2305790	77	1	A			NC_000913	intergenic		-1			SNP
C4p10	C4	10	V	193	A		GTG	193	2		GCG		5.07946014e-02	ung	578	uracil-DNA glycosylase	>		ung		b2580		b2580		snp_nonsynonymous		6	1	T		2718108	2718108	2718108	112	1	C			NC_000913	nonsynonymous		-1	11		SNP
C4p10	C4	10	G	139	G		GGT	139	3		GGC		5.97763062e-02	queF	417	7-cyano-7-deazaguanine reductase	>		queF		b2794		b2794		snp_synonymous		7	1	T		2926541	2926541	2926541	110	1	C			NC_000913	synonymous		-1	11		SNP
C4p10	C4	10											5.11045456e-02	gltP/yjcO	intergenic (+587/+57)	glutamate/aspartate : H(+) symporter GltP/Sel1 repeat-containing protein YjcO	>/<			yjcO	b4077/b4078			b4078	snp_intergenic		7	1	T		4297158	4297158	4297158	130	1	C			NC_000913	intergenic		-1			SNP
